# Predicting global herbicide resistance hotspots using a 30-year-old database and machine-learning techniques

**DOI:** 10.1101/2023.10.09.561477

**Authors:** Neil Brocklehurst, Chun Liu

## Abstract

The evolution of herbicide resistance in weeds is a problem affecting both food production and ecosystems. Numerous factors affect selection towards herbicide resistance, making it difficult to anticipate where, under what circumstances, and under what timeframe, herbicide resistance is likely to appear. Using the International Herbicide-Resistant Weed Database to provide data on locations and situations where resistance has occurred, we trained models to predict where resistance is most likely in future. Validation of the global models with historical data found a prediction accuracy of up to 78%, while for well-sampled regions, such as Australia, the model correctly predicted more than 95% of instance of resistance and sensitivity. Applying the models to predict instances of resistance over the next decade, future hotspots were detected in North and South America and Australia. Species such as *Conyza canadensis*, *Eleusine indica*, and *Lactuca serriola* are expected to show substantial increases in the number of resistance occurrences. The results highlight the potential of machine-learning approaches in predicting future resistance hotspots and urge more efforts in resistance monitoring and reporting to enable improved predictions. Future work incorporating dimensions such as weed traits, phylogeny, herbicide chemistry, and farming practices could improve the predictive power of the models.
