## Supplementary Methods for "Predicting global herbicide resistance hotspots using a 30-year-old database and machine-learning techniques": Supplementary Data 3.csv

Situation	Location	Source
Alfalfa	Spain, France, United States, Italy, Sudan, South Africa, Canada, Oman, Australia, Netherlands, Egypt, Iran, Bulgaria, United Kingdom, Chile, Denmark, Czech Republic, Hungary, Germany, Ukraine, United Arab Emirates, Turkey, Sweden, Belgium, Namibia, Argentina, Greece, Portugal, Macedonia, Latvia, Romania, Austria, Lithuania, Slovenia, Pakistan, Russia, Poland, Brazil, Singapore, Iceland, Kenya, N…	WITS
Almonds	Australia, Turkey, India, China, Chile, United States, Spain, Portugal, Italy, Netherlands, Belgium, Germany, Poland, Denmark, Lithuania, Greece, Czech Republic, Sweden, Estonia, Slovenia, Luxembourg, Slovakia, Belarus, Latvia, Croatia, Romania, Finland, Hungary	USDA, via index mundi
Apples	Mexico, New Zealand, United States, China, Argentina, Italy, Poland, Netherlands, Spain, Belgium, Germany, Greece, Portugal, Slovakia, Belarus, Czech Republic, Denmark, Croatia, Slovenia, Hungary, Latvia, Lithuania, Sweden, Luxembourg, Finland, Estonia, South Africa, Serbia, Russia, Iran, Japan, Kyrgyzstan, Kazakhstan, Moldova, Australia, Belarus, Brazil, Uruguay, Norway, Azerbaijan, Guatemala, I…	USDA, via index mundi
Aquatic
Around Buildings
Asparagus	Mexico, United States, Spain, Netherlands, Italy, Germany, Greece, Belgium, Hungary, Canada, Australia, United Kingdom, Denmark, Slovakia, Poland, Ecuador, Portugal, Luxembourg, China, Latvia, Czech Republic, Guatemala, Croatia, Georgia, Kenya, Lithuania, Malaysia, Switzerland, Sweden, Turkey, Chile, New Zealand, Slovenia, Finland, Romania, Japan, Brazil, Armenia, India, Belarus, Estonia, Fiji, L…	WITS
Banana and Plantain	Ecuador, Philippines, Guatemala, Netherlands, United States, Germany, Mexico, Dominican Republic, India, Belgium, Spain, Turkey, Italy, Slovenia, Poland, Nicaragua, Belize, Greece, Czech Republic, Bolivia, Lebanon, Brazil, Portugal, Sweden, Hungary, Paraguay, Latvia, China, Slovakia, Romania, Sri Lanka, Pakistan, Malaysia, Lithuania, Finland, Croatia, Denmark, Georgia, Egypt, United Kingdom, Icel…	WITS
Beans	China, Netherlands, Guatemala, Mexico, United States, Spain, Kenya, Senegal, Egypt, Germany, Malaysia, Poland, Australia, Italy, Belgium, Canada, United Kingdom, Dominican Republic, Turkey, Tanzania, Lebanon, Portugal, Kyrgyzstan, Luxembourg, Denmark, Azerbaijan, Sri Lanka, Romania, Czech Republic, Sweden, Latvia, Lithuania, Fiji, Slovakia, India, Greece, Pakistan, Croatia, Slovenia, Ecuador, Geo…	WITS
Blueberries
Bushland Reserve
Cabbages
Canola
Carrots
Cereals
Chesnut	Italy, China, Turkey, Spain, Portugal, Greece, Chile, Japan, Netherlands, Germany, Dominican Republic, Georgia, Poland, Belgium, Czech Republic, United States, Malaysia, Switzerland, Luxembourg, Brazil, United Kingdom, Armenia, Lebanon, India, Slovenia, Fiji, Croatia, Slovakia, Canada, Sweden, Australia, Denmark, Lithuania, Latvia, Ukraine, Romania, New Zealand, Hungary, Azerbaijan	WITS
Chickpea	Australia, Turkey, Mexico, Canada, India, United States, Tanzania, Ukraine, Portugal, Italy, Kyrgyzstan, Spain, Egypt, Netherlands, Germany, Belgium, United Kingdom, Kenya, Sweden, Uzbekistan, Poland, Greece, Denmark, Czech Republic, Azerbaijan, Moldova, Chile, Romania, Lebanon, Brazil, Lithuania, Malaysia, Hungary, China, Slovakia, Pakistan, Sri Lanka, New Zealand, Georgia, Switzerland, Serbia, …	WITS
Chicory	Spain, Italy, United States, Netherlands, Germany, Belgium, Luxembourg, Poland, Guatemala, Switzerland, Greece, Lithuania, China, Malaysia, Belarus, Czech Republic, United Kingdom, Egypt, Hungary, Brazil, Estonia, Canada, Serbia, Slovenia, Denmark, Sweden, Croatia, New Zealand, Lebanon, Iceland, Slovakia, Latvia, Australia, Romania, Philippines, Dominican Republic, Senegal, Portugal, Finland, Tur…	WITS
Clover	Italy, New Zealand, Germany, United States, Denmark, Netherlands, Egypt, Czech Republic, Canada, Australia, Poland, Lithuania, Sweden, Hungary, Portugal, Slovakia, Latvia, Switzerland, Slovenia, Greece, Belgium, Romania, Pakistan, Serbia, Belarus, Spain, Estonia, United Kingdom, Chile, Uzbekistan, Japan, Brazil, Luxembourg, Tanzania, Azerbaijan, Finland, Turkey, Croatia, India, Lebanon	WITS
Coffee	Brazil, Guatemala, Germany, India, Nicaragua, Mexico, Kenya, United States, Tanzania, El Salvador, Belgium, China, Netherlands, United Kingdom, Spain, Italy, Canada, Slovenia, Ecuador, Turkey, Bolivia, Slovakia, Finland, Switzerland, Malaysia, Poland, Australia, Czech Republic, Sweden, Lithuania, Portugal, Denmark, Hungary, Dominican Republic, Greece, Lebanon, New Zealand, Cyprus, Luxembourg, Arm…	WITS
Corn (maize)	United States, China, Brazil, Hungary, Romania, Germany, Italy, Poland, Slovakia, Spain, Czech Republic, Croatia, Netherlands, Portugal, Denmark, Slovenia, Belgium, Luxembourg, Greece, Lithuania, Belarus, Estonia, Latvia, Sweden, Finland, Argentina, India, Mexico, Ukraine, South Africa, Russia, Canada, Indonesia, Nigeria, Ethiopia, Pakistan, Philippines, Egypt, Serbia, Turkey, Tanzania, Thailand,…	USDA, via index mundi
Cotton	China, India, United States, Brazil, Pakistan, Australia, Turkey, Uzbekistan, Benin, Mali, Greece, Argentina, Mexico, Burkina Faso, C�te D'ivoire, Turkmenistan, Myanmar, Cameroon, Sudan, Azerbaijan, Tajikistan, Iran, Tanzania, Nigeria, Egypt, Chad, Kazakhstan, Zimbabwe, Ethiopia, Togo, Spain, Uganda, Bangladesh, Syria, Mozambique, Kyrgyzstan, Malawi, Venezuela, Afghanistan, South Africa, North Ko…	USDA, via index mundi
Cropland
Dates	United States, Netherlands, Pakistan, Egypt, Turkey, Mexico, Germany, Denmark, Belgium, Italy, Spain, Malaysia, United Kingdom, Slovakia, Lebanon, India, Canada, Sweden, Czech Republic, Lithuania, Greece, Hungary, Poland, Latvia, Belarus, Australia, Serbia, Armenia, Switzerland, Azerbaijan, Slovenia, Portugal, Kyrgyzstan, New Zealand, Luxembourg, Croatia, Kenya, Brazil, Finland, Sri Lanka, China,…	WITS
Durum wheat	Canada, Czech Republic, Greece, Australia, Slovakia, United States, Spain, Poland, Italy, Belgium, Denmark, Turkey, Hungary, Netherlands, Romania, Ukraine, Serbia, Croatia, Germany, Belarus, Senegal, India, United Kingdom, Lebanon, Slovenia, Luxembourg, Portugal, Sweden, Moldova, Kenya, Latvia, Estonia, Georgia, Dominican Republic, Brazil, Armenia, Switzerland, El Salvador, Tanzania, Finland, Gua…	WITS
Endive
Faba beans	Australia, United Kingdom, Lithuania, Latvia, Germany, Denmark, Egypt, Poland, China, Canada, Spain, Estonia, Ukraine, Italy, Netherlands, Turkey, Belgium, India, Mexico, Bolivia, Finland, Czech Republic, Sweden, United States, Greece, New Zealand, Lebanon, Portugal, Ecuador, Kenya, Cyprus, Malaysia, Guatemala, Sri Lanka, Slovakia, Hungary, Romania, Slovenia, Luxembourg, Switzerland, Senegal, Bra…	WITS
Fallow
Fencelines
Flax	Canada, Belgium, Poland, Netherlands, United Kingdom, United States, Germany, Turkey, Ukraine, India, Czech Republic, Italy, Moldova, Lithuania, Belarus, Denmark, Estonia, New Zealand, Romania, China, Hungary, Spain, Slovenia, Slovakia, Egypt, Bolivia, Sweden, Latvia, Australia, Croatia, Luxembourg, Uzbekistan, Switzerland, Guatemala, Paraguay, Portugal, Serbia, Greece, Finland, Lebanon, El Salva…	WITS
Forests
Fruit
Gardens
Golf courses
Grapes	China, India, Turkey, Uzbekistan, Brazil, Egypt, Italy, Netherlands, Spain, Greece, Germany, Latvia, Denmark, Belgium, Belarus, Lithuania, Czech Republic, Portugal, Poland, Hungary, Slovenia, Slovakia, Sweden, Croatia, Cyprus, Luxembourg, Finland, Romania, Estonia, United States, Chile, Peru, South Africa, Mexico, Australia, South Korea, Moldova, Japan, Russia, Canada	USDA, via index mundi
Grass seed
Hazelnut (filbert)	United States, Georgia, Spain, Turkey, Poland, Azerbaijan, Serbia, Italy, Romania, Netherlands, Germany, Croatia, Czech Republic, Armenia, China, Greece, Chile, Moldova, Belgium, Slovakia, Sweden, Lithuania, Portugal, Latvia, Denmark, Belarus, Australia, Switzerland, Uzbekistan, Finland, Luxembourg, Canada, United Kingdom, Brazil, Malaysia, Lebanon, India, Estonia, Dominican Republic	WITS
Hops	Germany, United States, United Kingdom, Belgium, China, Italy, Australia, Spain, Czech Republic, Estonia, Poland, Portugal, Brazil, Canada, Slovenia, Denmark, Paraguay, New Zealand, Netherlands, Belarus, Japan, Lithuania, Switzerland, Guatemala, Sweden, Romania, Ukraine, Benin, India, Croatia, Malaysia, Turkey, Ecuador, Latvia, Serbia	WITS
Horseradish
Industrial sites
Irrigation Channels
Kentucky bluegrass	United States, Denmark, Netherlands, Germany, Italy, Canada, Lithuania, Switzerland, Sweden, Kenya, Poland, Spain, Czech Republic, Turkey, New Zealand, Belgium, Australia, Belarus, Romania, Slovenia, Finland, Hungary, Estonia, United Kingdom	WITS
Lentils	Canada, Australia, Turkey, United States, Egypt, Netherlands, Germany, India, Sri Lanka, Spain, China, Italy, Czech Republic, United Kingdom, Kyrgyzstan, Slovakia, Ukraine, Poland, Portugal, Belgium, Tanzania, Greece, Mexico, Denmark, Sweden, Hungary, Slovenia, Hungary, Slovenia, Estonia, Lebanon, Malaysia, Switzerland, Latvia, Mauritius, Brazil, Lithuania, Chile, Kenya, Croatia, Romania, Luxembo…	WITS
Lettuce
Lime
Lupins
Mint
Mulberry
Nurseries
Oats	Finland, Sweden, Poland, Lithuania, Latvia, Czech Republic, Germany, Spain, Estonia, Denmark, Belgium, Netherlands, Slovakia, Hungary, Croatia, Italy, Portugal, Luxembourg, Romania, Slovenia, Greece, Belarus, Canada, Russia, Australia, Brazil, United Kingdom, United States, Argentina, China, Chile, Ukraine, Belarus, Norway, Kazakhstan, Turkey, Algeria, Mexico, Serbia, South Africa, Uruguay, Alban…	USDA, via index mundi
Oil Palm Nursery
Olive	Spain, Greece, Turkey, Italy, Egypt, Belgium, Portugal, Netherlands, Germany, United States, Poland, Belarus, Lebanon, Lithuania, Czech Republic, Switzerland, United Kingdom, Armenia, Romania, Croatia, Serbia, Latvia, Guatemala, Chile, Brazil, Hungary, Canada, Sweden, Australia, Slovenia, Denmark, Slovakia, Luxembourg, Estonia, Finland, New Zealand, Cyprus, Sri Lanka, Ukraine, Georgia, Malaysia, …	WITS
Onions	Netherlands, India, China, Mexico, United States, Spain, Pakistan, Egypt, New Zealand, Poland, Canada, Italy, Turkey, Germany, Australia, Uzbekistan, Chile, Belgium, Senegal, Malaysia, Slovakia, United Kingdom, Guatemala, Ukraine, Czech Republic, Portugal, Serbia, Azerbaijan, Japan, Tanzania, Denmark, Lebanon, Brazil, Lithuania, Greece, Latvia, Kyrgyzstan, Croatia, Ecuador, Moldova, Sweden, Burki…	WITS
Oranges	Brazil, China, Spain, Netherlands, Greece, Italy, Portugal, Germany, Slovenia, Lithuania, Belgium, Sweden, Denmark, Latvia, Croatia, Poland, Czech Republic, Cyprus, Hungary, Luxembourg, Slovakia, Belarus, Finland, Romania, Estonia, Mexico, United States, Egypt, Turkey, South Africa, Morocco, Vietnam, Argentina, Australia, Costa Rica, Guatemala, Iraq, Mozambique, Israel, Malaysia, Japan	USDA, via index mundi
Orchards
Palm oil	Indonesia, Malaysia, Thailand, Colombia, Nigeria, Guatemala, New Guinea, Honduras, Brazil, C�te D'ivoire, Ecuador, Cameroon, Ghana, Democratic Republic of Congo, India, Costa Rica, Mexico, Peru, Philippines, Sierra Leone, Benin, Angola, Dominican Republic, Guinea, Liberia, Senegal, Togo, Venezuela	USDA, via index mundi
Pasture seed
Pastures
Peaches	China, Spain, Italy, Greece, Netherlands, Germany, Poland, Portugal, Lithuania, Belgium, Czech Republic, Latvia, Denmark, Belarus, Croatia, Luxembourg, Slovenia, Hungary, Romania, Sweden, Slovakia, Finland, Estonia, Turkey, United States, Argentina, Uzbekistan, Brazil, Chile, Mexico, South Africa, Australia, Japan, Jordan, Serbia, Russia, Canada, Ukraine, Taiwan, Kazakhstan, Switzerland	USDA, via index mundi
Peanut (groundnut)	China, India, Nigeria, United States, Sudan, Senegal, Myanmar, Argentina, Guinea, Tanzania, Indonesia, Chad, Brazil, Cameroon, Niger, Burkina Faso, Ghana, Democratic Republic of Congo, Mali, Vietnam, Malawi, Uganda, C�te D'ivoire, Egypt, Nicaragua, Benin, Turkey, Zambia, Central African Republic, Mozambique, Zimbabwe, Gambia, South Africa, Mexico, Pakistan, Bangladesh, Taiwan, Togo, Thailand, Mor…	USDA, via index mundi
Pears	China, United States, Argentina, Turkey, South Africa, India, Russia, Japan, Chile, South Korea, Australia, Taiwan, Switzerland, Belarus, Mexico, Brazil, New Zealand, Canada	USDA, via index mundi
Peas	Guatemala, Netherlands, United States, Mexico, China, Kenya, Egypt, Germany, Ukraine, Belgium, Italy, Spain, Poland, Romania, United Kingdom, Slovakia, Canada, Czech Republic, Lithuania, Denmark, Latvia, Malaysia, Hungary, Portugal, Tanzania, Pakistan, Sweden, Lebanon, Azerbaijan, India, Luxembourg, Turkey, Australia, Fiji, Estonia, Brazil, Serbia, Chile, Philippines, Slovenia, New Zealand, Greec…	WITS
Pecan nut
Pejibaye palm
Potatoes	Netherlands, Germany, Canada, United States, China, Egypt, Spain, Belgium, Pakistan, United Kingdom, India, Turkey, Cyprus, Italy, Azerbaijan, Belarus, Australia, Denmark, Guatemala, Poland, Portugal, Georgia, Lebanon, New Zealand, Greece, Kenya, Czech Republic, Slovenia, Sweden, Slovakia, Kyrgyzstan, Latvia, Lithuania, Romania, Serbia, Ukraine, Switzerland, Croatia, Finland, Brazil, Hungary, Mal…	WITS
Pumpkin and squash
Railways
Rangeland
Rapeseed	Canada, China, India, Australia, Ukraine, Russia, United States, United Kingdom, Belarus, Pakistan, Iran, Bangladesh, Kazakhstan, Turkey, Chile, Switzerland, Paraguay, Argentina, Moldova, Ethiopia, Norway, Japan, Mexico, Vietnam, South Korea, Morocco	USDA, via index mundi
Rice	China, India, Bangladesh, Indonesia, Vietnam, Thailand, Myanmar, Philippines, Pakistan, Japan, Brazil, Cambodia, United States, Nigeria, South Korea, Nepal, Sri Lanka, Egypt, Madagascar, Tanzania, Peru, Iran, Laos, Guinea, Colombia, Malaysia, Greece, Italy, Spain, Netherlands, Portugal, Romania, Belgium, Germany, Hungary, Denmark, Sweden, Luxembourg, Slovakia, Estonia, Czech Republic, Croatia, Sl…	USDA, via index mundi
Rice Paddy Levee
Roadsides
Rubber
Sandalwood Plantation
Seed corn	Hungary, United States, Romania, Brazil, Germany, Chile, Italy, Poland, Canada, Slovakia, India, Serbia, Turkey, Spain, Tanzania, Ukraine, Czech Republic, Mexico, Croatia, Netherlands, Kenya, Bolivia, Moldova, China, Pakistan, New Zealand, Portugal, Denmark, Slovenia, Belgium, United Kingdom, Philippines, Luxembourg, Greece, Australia, Guatemala, Lithuania, Georgia, Malaysia, Belarus, El Salvador…	WITS
Sorghum	United States, Nigeria, Sudan, Mexico, Ethiopia, India, Argentina, China, Brazil, Burkina Faso, Niger, Australia, Mali, Cameroon, Bolivia, Hungary, Spain, Italy, Netherlands, Belgium, Romania, Germany, Poland, Slovakia, Czech Republic, Portugal, Greece, Croatia, Lithuania, Latvia, Denmark, Sweden, Chad, Tanzania, Egypt, Ghana, Togo, Senegal, Uganda, Kenya, Yemen, Rwanda, Saudi Arabia, Mozambique,…	USDA, via index mundi
sour
Soybean	Brazil, United States, Argentina, China, India, Paraguay, Canada, Russia, Bolivia, Netherlands, Croatia, Romania, Hungary, Slovakia, Belgium, Italy, Germany, Czech Republic, Poland, Spain, Portugal, Lithuania, Slovenia, Denmark, Latvia, Greece, Sweden, Belarus, Estonia, Luxembourg, Uruguay, Ukraine, South Africa, Nigeria, Serbia, Indonesia, Mexico, Zambia, Kazakhstan, North Korea, Japan, Iran, Et…	USDA, via index mundi
Spring Barley
Spring wheat
Sugar beets	Germany, Slovakia, Belgium, Slovenia, Hungary, Poland, Latvia, China, Spain, Lithuania, Czech Republic, Netherlands, New Zealand, Egypt, Denmark, Canada, United States, Greece, United Kingdom, Turkey, Australia, Portugal, Serbia, Brazil, Sweden, Italy, Lebanon, Switzerland, India, Romania, Finland, Ukraine, Malaysia	WITS
Sugarcane for sugar
Sunflower	Russia, Ukraine, Romania, Hungary, Spain, Slovakia, Italy, Croatia, Germany, Netherlands, Poland, Czech Republic, Greece, Denmark, Estonia, Sweden, Lithuania, Belgium, Portugal, Finland, Latvia, Slovenia, Luxembourg, Argentina, China, Turkey, United States, South Africa, Kazakhstan, Serbia, Moldova, Myanmar, India, Pakistan, Bolivia, Uruguay, Canada, Brazil, Paraguay, Iran, Uzbekistan, Egypt, Aus…	USDA, via index mundi
Sweet corn	United States, Hungary, Spain, China, Belgium, Poland, Canada, New Zealand, India, Netherlands, Serbia, Turkey, Germany, Malaysia, Mexico, Kenya, Ukraine, Slovakia, Croatia, Belarus, Czech Republic, Greece, Chile, United Kingdom, Egypt, Denmark, Sweden, Senegal, Japan, Latvia, Italy, Portugal, Brazil, Finland, El Salvador, Australia, Guatemala, Romania, Uzbekistan, Switzerland, Lebanon, Slovenia,…	WITS
Sweet potato	United States, Netherlands, Egypt, Spain, Canada, Japan, Portugal, China, United Kingdom, Germany, Dominican Republic, Belgium, Brazil, Guatemala, Australia, Italy, Hungary, Slovenia, Malaysia, Czech Republic, Denmark, Greece, Sweden, Poland, Latvia, India, Sri Lanka, Lithuania, Mexico, New Zealand, Croatia, Philippines, Turkey, St Vincent and the Grenadines, Senegal, Luxembourg, Finland, Switzer…	WITS
Taro
Tea
Tomatoes	Mexico, Netherlands, Spain, Canada, China, Turkey, United States, Belgium, Italy, Azerbaijan, Poland, Portugal, Uzbekistan, Germany, Armenia, Belarus, Guatemala, India, Egypt, Malaysia, Dominican Republic, Hungary, Greece, Senegal, Slovakia, Latvia, Czech Republic, Croatia, Pakistan, Lithuania, Denmark, Ukraine, United Kingdom, Serbia, Australia, Georgia, New Zealand, Sweden, Luxembourg, Slovenia…	WITS
Triazine-tolerant canola
Triticale
Turf
Unspecified
Vegetables
Watermelon
Wheat	Germany, Romania, Poland, Lithuania, Hungary, Latvia, Czech Republic, Slovakia, Sweden, Croatia, Estonia, Denmark, Belgium, Netherlands, Italy, Slovenia, Spain, Finland, Belarus, Luxembourg, Greece, Portugal, Cyprus, China, India, Russia, United States, Canada, Australia, Pakistan, Ukraine, Argentina, Turkey, United Kingdom, Iran, Kazakhstan, Egypt, Brazil, Uzbekistan, Ethiopia, Afghanistan, Alge…	USDA, via index mundi
Winter barley
Winter pulses
Winter wheat
