## Supplementary Methods for "Predicting global herbicide resistance hotspots using a 30-year-old database and machine-learning techniques": Supplementary Data 4.csv

Active	Locations	Situations	Introduced
imazethapyr	Australia, United States	Soybean, Peanut (groundnut), Beans, Peas	1989
chlorimuron-ethyl	NA	Soybean, Peanut (groundnut)	1986
glyphosate	Australia, United States, United Kingdom, Austria, Belgium, Bulgaria, Cyprus, Czech Republic, Germany, Denmark, Estonia, Greece, Spain, Finland, France, Croatia, Hungary, Ireland, Italy, Lithuania, Latvia, Malta, Netherlands, Poland, Portugal, Romania, Sweden, Slovenia, Slovakia	Cereals, Soybean, Forests, Gardens, Turf	1971
imazapyr	Australia, United States	Forests, Aquatic	1985
bispyribac-sodium	Bulgaria, Greece, Spain, Italy, Portugal, Romania	Aquatic, Golf courses, Turf	1998
metsulfuron-methyl	Australia, United Kingdom, Austria, Belgium, Bulgaria, Cyprus, Czech Republic, Germany, Denmark, Estonia, Greece, Spain, Finland, France, Croatia, Hungary, Ireland, Italy, Lithuania, Latvia, Malta, Netherlands, Poland, Portugal, Romania, Sweden, Slovenia, Slovakia	Cereals, Fallow	1984
diclosulam	NA	Peanut (groundnut), Soybean, Sorghum, Potatoes, Corn (maize), Wheat, Spring Barley, Winter barley, Oats, Cereals	2000
flumetsulam	Australia	Clover, Corn (maize), Alfalfa, Pastures	1994
imazamox	Australia, United Kingdom, Austria, Belgium, Bulgaria, Cyprus, Czech Republic, Germany, Estonia, Greece, Spain, Finland, France, Croatia, Hungary, Ireland, Italy, Lithuania, Latvia, Malta, Netherlands, Poland, Portugal, Romania, Sweden, Slovenia, Slovakia	Aquatic, Beans, Faba beans, Lentils, Soybean, Alfalfa, Sunflower, Rapeseed	2001
iodosulfuron-methyl-Na	Australia, United Kingdom, Austria, Belgium, Bulgaria, Cyprus, Czech Republic, Denmark, Germany, Estonia, Greece, Spain, Finland, France, Croatia, Hungary, Ireland, Italy, Lithuania, Latvia, Luxembourg, Netherlands, Poland, Portugal, Romania, Sweden, Slovenia, Slovakia	Cereals	2000
flucarbazone-Na	United States, Canada	Durum wheat, Spring wheat, Winter wheat	2000
clodinafop-propargyl	United Kingdom, Australia, Bulgaria, Cyprus, Denmark, Germany, Greece, Spain, France, Croatia, Ireland, Italy, Netherlands, Poland, Portugal, Romania	Cereals, Wheat, Triticale	1990
diclofop-methyl	United Kingdom, Greece, Spain, Italy, Portugal	Cereals, Wheat, Spring Barley, Winter barley, Triticale, Lupins, Canola, Peas, Turf, Flax	1975
fenoxaprop-ethyl	United States	Turf, Gardens, Rice	1990
pyroxsulam	United Kingdom, United States, Australia, Canada, Austria, Belgium, Bulgaria, Cyprus, Czech Republic, Denmark, Germany, Estonia, Greece, Spain, Finland, France, Croatia, Hungary, Ireland, Italy, Lithuania, Latvia, Luxembourg, Netherlands, Poland, Portugal, Romania, Sweden, Slovenia, Slovakia	Cereals, Wheat, Spring Barley, Winter barley, Triticale	2007
haloxyfop-methyl	Australia	Orchards, Soybean, Sugar beets, Rapeseed, Sunflower, Cotton, Banana and Plantain, Forests	1993
clethodim	Australia, United States, United Kingdom, Austria, Belarus, Bulgaria, Cyprus, Czech Republic, Germany, Estonia, Greece, Spain, Finland, France, Croatia, Hungary, Ireland, Italy, Lithuiania, Luxembourg, Latvia, Netherlands, Poland, Portugal, Romania, Sweden, Slovakia	Sugar beets, Soybean, Potatoes, Sunflower, Alfalfa, Beans, Peas, Vegetables, Asparagus, Cotton, Flax, Peanut (groundnut), Fruit, Peaches,	1987
2,4-D	United Kingdom, United States, Australia, Austria, Belgium, Bulgaria, Cyprus, Czech Republic, Denmark, Germany, Estonia, Greece, Spain, Finland, France, Croatia, Hungary, Ireland, Italy, Lithuania, Latvia, Luxembourg, Malta, Netherlands, Poland, Portugal, Romania, Sweden, Slovenia, Slovakia	Turf, Pastures, Orchards, Cereals, Winter barley, Spring Barley, Wheat, Oats, Alfalfa	1950
dicamba	United Kingdom, United States, Australia, Austria, Belgium, Bulgaria, Cyprus, Czech Republic, Denmark, Germany, Estonia, Greece, Spain, Finland, France, Croatia, Hungary, Ireland, Italy, Lithuania, Latvia, Luxembourg, Malta, Netherlands, Poland, Portugal, Romania, Slovenia, Slovakia	Cotton, Sugarcane for sugar, Soybean, Sorghum, Asparagus, Grass seed, Cereals, Wheat, Triticale, Oats, Corn (maize)	1963
fluazifop-butyl	NA	Soybean, Carrots, Potatoes, Gardens, Sugar beets, Cotton, Soybean	1983
quizalofop-ethyl	Australia	Peas, Lupins, Sugar beets	1984
sethoxydim	Australia	Alfalfa, Oranges, Lime, Sorghum, Corn (maize), Rice, Turf, Rapeseed, Sugar beets, Vegetables	1983
tralkoxydim	Australia, Spain, Portugal	Cereals, Wheat, Triticale, Winter barley, Spring Barley	1986
chlorsulfuron	Australia, United States, Bulgaria, Czech Republic, Greece, Spain, Italy, Poland, Romania, Slovakia	Cereals, Wheat, Spring Barley, Winter barley, Triticale, Oats, Flax	1982
triasulfuron	Portugal	Cereals, Wheat, Oats, Spring Barley, Winter barley, Rangeland, Roadsides, Railways, Industrial sites	1985
trifluralin	Australia, United States	Rapeseed, Sunflower, Cotton, Soybean, Peanut (groundnut), Tomatoes, Cabbages, Carrots, Chicory, Orchards, Grapes, Flax	1961
bensulfuron-methyl	Australia, United States, United Kingdom, Austria, Cyprus, Greece, Spain, France, Croatia, Hungary, Italy, Malta, Netherlands, Poland, Portugal, Romania, Slovenia	Wheat, Rice, Cereals	1985
metosulam	United Kingdom, Australia	Cereals, Pastures, Alfalfa, Rice	1994
flamprop-methyl	NA	Wheat, Triticale	1978
flupropanate	Australia	Pastures	1975
dalapon	Australia	Cotton, Fruit, Lime, Oranges, Potatoes, Sugarcane for sugar, Carrots, Alfalfa, Asparagus, Flax, Pastures, Industrial sites	1969
atrazine	Australia, United States	Corn (maize), Sorghum, Sugarcane for sugar, Turf, Asparagus	1957
mesosulfuron-methyl	United Kingdom, Australia, Austria, Belgium, Bulgaria, Cyprus, Czech Republic, Denmark, Germany, Estonia, Greece, Spain, Finland, France, Croatia, Hungary, Ireland, Italy, Lithuania, Latvia, Luxembourg, Malta, Netherlands, Poland, Portugal, Romania, Sweden, Slovenia, Slovakia	Cereals, Spring wheat, Winter wheat, Durum wheat	2001
tri-allate	United Kingdom, Belarus, France, Ireland, Italy, Netherlands, Australia	Cereals, Spring Barley, Winter barley, Wheat, Triticale, Chickpea, Peas, Lentils, Lupins, Rapeseed, Flax	1970
paraquat	Australia, United States, Canada, Mexico, Brazil, Japan, India, China, Indonesia, Thailand, New Zealand	Rice, Rice Paddy Levee, Beans, Peas, Hops, Grapes, Potatoes, Roadsides	1962
endothall	Australia, United States	Aquatic, Sugar beets, Turf, Alfalfa, Potatoes, Cotton	1952
pinoxaden	United Kingdom, Austria, Belarus, Bulgaria, Cyprus, Czech Republic, Germany, Estonia, Greece, Spain, Finland, France, Croatia, Hungary, Ireland, Italy, Lithuania, Luxembourg, Lativa, Netherlands, Poland, Portugal, Romania, Slovenia, Slovakia	Cereals, Winter barley, Spring Barley, Winter wheat, Durum wheat, Triticale	2006
rimsulfuron	United Kingdom, Australia, Austria, Belgium, Bulgaria, Cyprus, Czech Republic, Denmark, Germany, Estonia, Greece, Spain, Finland, France, Croatia, Hungary, Ireland, Italy, Lithuania, Latvia, Luxembourg, Malta, Netherlands, Poland, Portugal, Romania, Sweden, Slovenia, Slovakia	Corn (maize), Potatoes, Tomatoes, Fruit, Lime, Oranges, Apples, Pears, Peaches, Grapes,	1991
foramsulfuron	United Kingdom, Australia, Canada, Russia, Austria, Belgium, Bulgaria, Cyprus, Czech Republic, Denmark, Germany, Estonia, Greece, Spain, Finland, France, Croatia, Hungary, Ireland, Italy, Lithuania, Latvia, Luxembourg, Netherlands, Poland, Portugal, Romania, Sweden, Slovenia, Slovakia	Corn (maize), Golf courses,	2001
simazine	Australia, United States	Fruit, Apples, Pears, Blueberries, Hops, Almonds, Grapes, Canola, Chickpea, Beans, Lupins	1960
propyzamide/pronamide	United Kingdom, Australia, Austria, Belarus, Cyprus, Czech Republic, Germany, Denmark, Greece, Spain, France, Hungary, Ireland, Italy, Lithuania, Malta, Netherlands, Poland, Portugal, Romania, Sweden, Slovakia	Alfalfa, Rapeseed, Beans, Potatoes, Fruit, Apples, Blueberries, Peaches, Pears, Grapes, Clover, Endive, Gardens, Industrial sites	1969
cyhalofop-butyl	United Kingdom, Greece, Spain, France, Italy, Portugal, Australia	Rice	1990
profoxydim	United Kingdom, Bulgaria, Greece, Spain, Italy, Portugal, Romania	Rice	1998
diquat	NA	Potatoes, Rapeseed, Fruit, Apples, Pears, Peaches, Oranges, Lime, Grapes, Olive, Tomatoes, Sunflower, Vegetables, Beans, Peas, Carrots, Onions, Chicory, Sugar beets	1961
clomazone	United Kingdom, Australia, United States, Austria, Belgium, Bulgaria, Cyprus, Czech Republic, Denmark, Germany, Estonia, Greece, Spain, France, Croatia, Hungary, Ireland, Italy, Lithuania, Latvia, Luxembourg, Malta, Netherlands, Poland, Portugal, Romania, Sweden, Slovenia, Slovakia	Cotton, Vegetables, Peas, Potatoes, Sweet potato, Rice, Rapeseed	1985
ethalfluralin	NA	Soybean, Sunflower, Potatoes, Canola, Peanut (groundnut), Lentils	1975
chlorpropham	Belarus, Cyprus, Denmark, Estonia, Greece, France, Croatia, Luxembourg, Malta, Poland, Portugal, Romania, Sweden, Slovenia	Alfalfa, Potatoes, Sugar beets, Sweet potato, Tomatoes, Lettuce, Blueberries	1951
metolachlor	Australia	Corn (maize), Soybean, Sorghum, Potatoes, Cotton	1976
sulfometuron-methyl	Australia, United States	Forests, Roadsides	1982
MCPA	United Kingdom, Austria, Belgium, Bulgaria, Cyprus, Czech Republic, Denmark, Germany, Estonia, Greece, Spain, Finland, France, Croatia, Hungary, Ireland, Italy, Lithuania, Latvia, Luxembourg, Malta, Netherlands, Poland, Portugal, Romania, Sweden, Slovenia, Slovakia, Australia, United States	Wheat, Oats, Triticale, Turf, Asparagus, Flax	1950
diflufenican	United Kingdom, Australia, Austria, Belgium, Bulgaria, Cyprus, Czech Republic, Denmark, Germany, Estonia, Greece, Spain, Finland, France, Croatia, Hungary, Ireland, Italy, Lithuania, Latvia, Luxembourg, Malta, Netherlands, Poland, Portugal, Romania, Sweden, Slovenia, Slovakia	Clover, Peas, Lentils, Lupins, Winter wheat, Winter barley	1985
tepraloxydim	Netherlands	Rapeseed, Sugar beets, Peas, Beans, Cabbages, Flax, Carrots, Onions	1999
amitrole	Netherlands	Grapes, Roadsides, Irrigation Channels	1953
prometryne	Australia, USA	Cotton, Potatoes, Sunflower, Carrots, Peanut (groundnut)	1964
sulfosulfuron	Belarus, Czech Republic, Estonia, Spaon, Finland, France, Hungary, Ireland, Italy, Luxembourg, Latvia, Slovakia, Australia	Cereals, Wheat, Triticale, Turf	1999
fluridone	United States	Aquatic, Cotton, Fruit, Lime, Oranges, Vegetables	1986
isoxaflutole	Australia, United States, United Kingdom, Austria, Belarus, Bulgaria, Czech Republic, Germany, Greece, Spain, France, Croatia, Hungary, Ireland, Italy, Luxembourg, Netherlands, Poland, Portugal, Romania, Slovenia, Slovakia	Corn (maize), Sugarcane for sugar	1998
mesotrione	United Kingdom, Austria, Belgium, Bulgaria, Cyprus, Czech Republic, Denmark, Germany, Estonia, Greece, Spain, France, Croatia, Hungary, Ireland, Italy, Lithuania, Latvia, Luxembourg, Netherlands, Poland, Portugal, Romania, Sweden, Slovenia, Slovakia	Corn (maize), Sweet corn, Flax, Asparagus, Fruit, Blueberries	2001
tembotrione	Brazil, United States, United Kingdom, Austria, Belarus, Bulgaria, Cyprus, Czech Republic, Germany, Greece, Spain, France, Croatia, Hungary, Italy, Luxembourg, Netherlands, Poland, Portugal, Romania, Slovenia, Slovakia	Corn (maize), Sweet corn	2007
pyrasulfotole	United States, Canada, Australia	NA	2004
topramezone	NA	Corn (maize), Sweet corn	2006
isoproturon	NA	Cereals, Wheat, Spring Barley, Winter barley, Rice	1971
nicosulfuron	United Kingdom, Austria, Belgium, Bulgaria, Cyprus, Czech Republic, Germany, Estonia, Greece, Spain, Finland, France, Croatia, Hungary, Ireland, Italy, Lithuania, Latvia, Luxembourg, Netherlands, Poland, Portugal, Romania, Sweden, Slovenia, Slovakia	Corn (maize)	1990
metribuzin	United Kingdom, Austria, Belgium, Bulgaria, Cyprus, Czech Republic, Germany, Estonia, Greece, Spain, Finland, France, Croatia, Hungary, Ireland, Italy, Lithuania, Latvia, Luxembourg, Malta, Netherlands, Poland, Portugal, Romania, Sweden, Slovenia, Slovakia, Australia	Soybean, Potatoes, Winter barley, Spring Barley, Wheat, Asparagus, Sugarcane for sugar, Tomatoes, Peas, Lentils	1971
metamitron	United Kingdom, Austria, Belgium, Cyprus, Czech Republic, Denmark, Germany, Estonia, Greece, Spain, Finland, France, Croatia, Hungary, Ireland, Italy, Lithuania, Latvia, Luxembourg, Malta, Netherlands, Poland, Portugal, Romania, Sweden, Slovenia, Slovakia	Sugar beets	1975
propaquizafop	United Kingdom, Austria, Belgium, Bulgaria, Cyprus, Czech Republic, Denmark, Germany, Estonia, Greece, Spain, Finland, France, Croatia, Hungary, Ireland, Italy, Lithuania, Latvia, Luxembourg, Poland, Portugal, Romania, Sweden, Slovenia, Slovakia, Australia	Sugar beets, Rapeseed, Soybean, Sunflower, Vegetables, Fruit, Potatoes	1991
flupyrsulfuron-methyl-Na	Netherlands	Cereals, Wheat, Spring Barley, Winter barley	1998
chlorotoluron	United Kingdom, Austria, Belarus, Bulgaria, Czech Republic, Germany, Estonia, Greece, Spain, France, Croatia, Hungary, Ireland, Italy, Latvia, Poland, Portugal, Romania, Slovenia, Slovakia	Cereals, Wheat, Spring Barley, Winter barley, Triticale, Potatoes, Corn (maize), Vegetables, Onions, Carrots, Fruit, Apples, Pears	1994
pendimethalin	United Kingdom, Austria, Belgium, Bulgaria, Cyprus, Czech Republic, Denmark, Germany, Estonia, Greece, Spain, Finland, France, Croatia, Hungary, Ireland, Italy, Lithuania, Latvia, Luxembourg, Malta, Netherlands, Poland, Portugal, Romania, Slovenia, Slovakia, Australia, United States	Wheat, Corn (maize), Soybean, Fruit, Vegetables, Beans, Peas, Carrots, Turf, Gardens, Potatoes, Grapes, Peanut (groundnut)	1974
florasulam	United Kingdom, Austria, Belgium, Bulgaria, Cyprus, Czech Republic, Denmark, Germany, Estonia, Greece, Spain, Finland, France, Croatia, Hungary, Ireland, Italy, Lithuania, Latvia, Luxembourg, Malta, Netherlands, Poland, Portugal, Romania, Sweden, Slovenia, Slovakia, Australia	Wheat, Spring Barley, Winter barley, Oats, Triticale	1999
phenmedipham	United Kingdom, Austria, Belgium, Bulgaria, Cyprus, Czech Republic, Denmark, Germany, Estonia, Greece, Spain, Finland, France, Croatia, Hungary, Ireland, Italy, Lithuania, Latvia, Luxembourg, Netherlands, Poland, Portugal, Romania, Sweden, Slovenia, Slovakia, Australia	Sugar beets	1967
desmedipham	NA	Sugar beets, Peas	1969
lenacil	United Kingdom, Austria, Belarus, Cyprus, Czech Republic, Germany, Greece, Spain, France, Croatia, Hungary, Ireland, Italy, Lithuania, Netherlands, Poland, Portugal, Romania, Slovakia	Sugar beets, Sugarcane for sugar, Gardens,	1965
oxasulfuron	NA	Soybean, Corn (maize)	1996
fomesafen	NA	Cotton, Soybean, Potatoes, Tomatoes	1983
lactofen	NA	Cotton, Soybean, Forests	1987
sulfentrazone	United States	Soybean, Chickpea, Sugarcane for sugar, Roadsides, Fencelines, Industrial sites	1991
imazaquin	United States	Soybean, Gardens, Turf	1986
cloransulam-methyl	NA	Soybean	1998
pyrithiobac-sodium	Australia	Cotton	1995
butroxydim	Australia	Soybean, Vegetables, Peas, Beans, Chickpea, Lentils, Lupins, Cotton, Sunflower, Flax	1995
pyrazosulfuron-ethyl	India	Rice	1990
ethoxysulfuron	Australia	Cereals, Rice	1995
cyclosulfamuron	NA	Cereals, Wheat, Rice	1997
quinclorac	Australia, United States	Rice, Turf	1989
acifluorfen	NA	Soybean, Peanut (groundnut), Rice	1980
flumiclorac-pentyl	Australia, United States	Corn (maize), Soybean, Cotton	1995
saflufenacil	Australia, United States	Fallow, Industrial sites, Cereals, Spring Barley, Winter barley, Oats, Wheat	2008
imazapic	Australia, United States	Peanut (groundnut)	1996
bentazon	United Kingdom, Belgium, Bulgaria, Cyprus, Czech Republic, Denmark, Estonia, Greece, Spain, Finland, France, Croatia, Hungary, Ireland, Italy, Lithuania, Latvia, Luxembourg, Netherlands, Poland, Portugal, Romania, Sweden, Slovenia, Slovakia, Australia	Corn (maize), Rice, Alfalfa, Sorghum, Peanut (groundnut), Beans, Peas, Clover, Gardens, Soybean, Turf, Flax	1972
penoxsulam	United Kingdom, Austria, Belarus, Cyprus, Czech Republic, Germany, Greece, Spain, France, Hungary, Italy, Luxembourg, Portugal, Romania, Slovakia, Slovenia	Turf, Rice, Cereals, Orchards, Olive	2004
trifloxysulfuron-Na	Australia	Cotton, Sugarcane for sugar	2003
quinclorac (MOA in monocots)	Australia, United States	Rice, Turf	1989
diuron	Australia, United States, Bulgaria	Vegetables, Asparagus, Peas, Beans, Lentils, Fruit, Banana and Plantain, Grapes, Cotton, Alfalfa, Lupins, Sugarcane for sugar, Cereals, Wheat, Spring Barley, Winter barley, Oats, Triticale, Tea, Gardens	1951
linuron	Malta	Asparagus, Carrots, Vegetables, Beans, Cereals, Cotton, Coffee, Tea, Rice, Gardens	1965
imazamethabenz-methyl	United States	Sunflower, Wheat, Spring Barley, Winter barley	1998
thifensulfuron-methyl	United Kingdom, Austria, Belgium, Bulgaria, Czech Republic, Denmark, Germany, Estonia, Greece, Spain, Finland, France, Croatia, Hungary, Ireland, Italy, Lithuania, Latvia, Luxembourg, Netherlands, Poland, Portugal, Romania, Sweden, Slovenia, Slovakia, Australia	Cereals, Spring Barley, Winter barley, Wheat, Winter wheat, Spring wheat, Triticale, Oats, Corn (maize), Soybean, Tomatoes	1988
ethametsulfuron-methyl	Czech Republic, Hungary, Ireland, Poland, Romania, Slovakia, Australia	Rapeseed	1989
difenzoquat	United States	Alfalfa, Cereals, Wheat, Spring Barley, Winter barley	1975
tribenuron-methyl	United Kingdom, Austria, Belgium, Bulgaria, Cyprus, Czech Republic, Denmark, Germany, Estonia, Greece, Spain, Finland, France, Croatia, Hungary, Ireland, Italy, Lithuania, Latvia, Luxembourg, Malta, Netherlands, Poland, Portugal, Romania, Sweden, Slovenia, Slovakia, Australia	Cereals, Wheat, Spring Barley, Winter barley, Triticale, Oats, Olive, Sunflower, Grass seed, Cotton	1987
fluroxypyr	United Kingdom, Austria, Belgium, Bulgaria, Cyprus, Czech Republic, Denmark, Germany, Estonia, Greece, Spain, Finland, France, Croatia, Hungary, Ireland, Italy, Lithuania, Latvia, Luxembourg, Malta, Netherlands, Poland, Portugal, Romania, Sweden, Slovenia, Slovakia, United States	Rangeland, Pastures, Fallow, Cereals, Wheat, Corn (maize), Orchards, Grapes	1985
clopyralid	United Kingdom, Austria, Belgium, Bulgaria, Cyprus, Czech Republic, Denmark, Germany, Estonia, Greece, Spain, Finland, France, Croatia, Hungary, Ireland, Italy, Lithuania, Latvia, Luxembourg, Malta, Netherlands, Poland, Portugal, Romania, Sweden, Slovenia, Slovakia, United States, Australia	Cereals, Wheat, Spring Barley, Winter barley, Oats, Triticale, Turf, Gardens, Fallow, Industrial sites	1977
picloram	United Kingdom, Austria, Czech Republic, Germany, Demark, Estonia, Spain, Finland, France, Croatia, Hungary, Ireland, Italy, Lithuania, Luxembourg, Latvia, Poland, Portugal, Romania, Sweden, Slovenia, Slovakia, Australia	Rapeseed, Rangeland	1963
dichlorprop	NA	Cereals, Wheat, Spring Barley, Winter barley, Roadsides, Industrial sites	1961
mecoprop	NA	Turf, Golf courses, Aquatic, Roadsides	1956
pyroxasulfone	NA	Corn (maize), Wheat, Soybean	2005
hexazinone	Australia	Fruit, Sugarcane for sugar, Alfalfa, Forests, Pastures, Rangeland, Fallow	1975
monolinuron	NA	Vegetables, Beans, Onions, Potatoes, Fruit, Cereals, Gardens, Grapes	1965
prosulfuron	United Kingdom, Austria, Belarus, Bulgaria, Czech Republic, Germany, Greece, Spain, France, Croatia, Hungary, Italy, Luxembourg, Malta, Netherlands, Poland, Portugal, Romania, Slovenia, Slovakia	Sorghum, Winter wheat, Corn (maize), Soybean	1994
primisulfuron-methyl	NA	Corn (maize)	1990
bromoxynil	Austria, Belarus, Bulgaria, Czech Republic, Germany, Denmark, Greece, Spain, Finland, France, Croatia, Hungary, Ireland, Italy, Luxembourg, Malta, Netherlands, Poland, Portugal, Romania, Slovenia, Slovakia	Cereals, Wheat, Spring Barley, Winter barley, Oats, Alfalfa, Corn (maize), Sorghum, Onions, Flax, Mint, Turf	1963
glyphosate-trimesium	United Kingdom, Austria, Belgium, Bulgaria, Cyprus, Czech Republic, Denmark, Germany, Estonia, Greece, Spain, Finland, France, Croatia, Hungary, Ireland, Italy, Lithuania, Latvia, Malta, Netherlands, Poland, Portugal, Romania, Sweden, Slovenia, Slovakia, United States, Australia	Cereals, Soybean, Gardens, Forests, Turf	1989
halosulfuron-methyl	United Kingdom, Bulgaria, Greece, Spain, France, Hungary, Italy, Portugal, Australia	Turf, Gardens, Corn (maize), Fallow, Sugarcane for sugar	1994
thiobencarb/benthiocarb	NA	Rice, Rice Paddy Levee	1969
butachlor	NA	Rice, Wheat, Spring Barley, Winter barley, Peanut (groundnut)	1970
carfentrazone-ethyl	United Kingdom, Austria, Belarus, Czech Republic, Germany, Estonia, Greece, Spain, Finland, Hungary, Ireland, Italy, Lithuania, Luzembourg, Lativa, Malta, Netherlands, Poland, Portugal, Sweden, Slovakia	Potatoes, Cereals, Spring Barley, Winter barley, Oats, Triticale, Wheat, Durum wheat, Grapes, Golf courses	1997
pyribenzoxim	NA	Rice, Wheat	1997
fluoroglycofen-ethyl	NA	NA	NA
propanil	Australia, United States	Rice, Potatoes, Wheat	1960
azimsulfuron	United Kingdom, Bulgaria, Greece, Spain, France, Hungary, Italy, Portugal, Romania, Australia	Rice Paddy Levee, Aquatic	1995
terbuthylazine	United Kingdom, Austria, Belarus, Bulgaria, Cyprus, Czech Republic, Germany, Greece, Spain, France, Croatia, Hungary, Ireland, Italy, Luxembourg, Malta, Netherlands, Poland, Romania, Slovenia, Slovakia, Australia, New Zealand	Corn (maize), Sorghum, Apples, Oranges, Lime, Grapes, Roadsides, Railways, Industrial sites	1967
terbutryne	Australia	Cereals, Wheat, Winter barley, Spring Barley, Oats, Triticale, Sorghum, Sugarcane for sugar, Sunflower, Peas, Potatoes	1966
cyanazine	Australia	Vegetables, Peas, Chickpea, Beans, Lentils, Onions, Potatoes, Sweet corn	1967
prometon	United States	Roadsides, Industrial sites	1962
triflusulfuron-methyl	United Kingdom, Belarus, Czech Republic, Germany, Denmark, Greece, Spain, Finland, France, Croatia, Irelande, Lithuania, Netherlands, Poland, Romania, Sweden, Slovakia	Sugar beets, Chicory	1992
propoxycarbazone-Na	United Kingdom, Belarus, Bulgaria, Cyprus, Czech Republic, Germany, Estonia, Greece, Spain, Finland, France, Ireland, Italy, Luxembourg, Latvia, Poland, Portugal, Romania, Sweden	Winter wheat, Spring wheat, Durum wheat	2000
cycloxydim	United Kingdom, Austria, Belgium, Bulgaria, Cyprus, Czech Republic, Denmark, Germany, Estonia, Greece, Spain, Finland, France, Croatia, Hungary, Ireland, Italy, Lithuania, Latvia, Luxembourg, Netherlands, Poland, Portugal, Romania, Sweden, Slovenia, Slovakia	Sugar beets, Vegetables, Cabbages, Beans, Peas, Carrots, Fruit, Potatoes	1989
flazasulfuron	United Kingdom, Austria, Belarus, Bulgaria, Cyprus, Czech Republic, Germany, Greece, Spain, France, Croatia, Hungary, Ireland, Italy, Luxembourg, Malta, Poland, Portugal, Romania, Slovakia, South Africa, Brazil, Colombia, Mexico, Japan, Taiwan	Turf, Oranges, Lime, Grapes, Olive, Sugarcane for sugar	1989
thiencarbazone-methyl	United Kingdom, Austria, Belgium, Bulgaria, Cyprus, Czech Republic, Denmark, Germany, Estonia, Greece, Spain, Finland, France, Croatia, Hungary, Ireland, Italy, Lithuania, Latvia, Luxembourg, Netherlands, Poland, Portugal, Romania, Sweden, Slovenia, Slovakia, United States	Corn (maize), Sweet corn, Soybean, Sugar beets, Spring wheat, Durum wheat, Turf, Gardens	2008
aminopyralid	United Kingdom, Austria, Belgium, Bulgaria, Czech Republic, Denmark, Germany, Estonia, Greece, Spain, Finland, France, Croatia, Hungary, Ireland, Italy, Lithuania, Latvia, Luxembourg, Netherlands, Portugal, Romania, Sweden, Slovenia, Slovakia, United States, Australia	Rangeland, Roadsides	2005
flufenacet	United Kingdom, Austria, Belgium, Bulgaria, Cyprus, Czech Republic, Germany, Estonia, Greece, Spain, France, Croatia, Hungary, Ireland, Italy, Lithuania, Latvia, Luxembourg, Malta, Netherlands, Poland, Portugal, Romania, Slovenia, Slovakia, Philippines, United States, Canada, Chile, Kenya, China, Israel	Corn (maize), Soybean, Winter wheat, Winter barley, Potatoes, Sunflower, Asparagus, Cotton	1998
fenuron	NA	Peas, Beans, Sugar beets, Fruit	1951
amidosulfuron	United Kingdom, Austria, Belgium, Bulgaria, Czech Republic, Germany, Estonia, Greece, Spain, Finland, France, Croatia, Hungary, Ireland, Italy, Lithuania, Latvia, Luxembourg, Netherlands, Poland, Portugal, Romania, Sweden, Slovenia, Slovakia	Cereals, Wheat, Winter barley, Spring Barley, Oats, Triticale, Flax, Clover, Turf	1992
tritosulfuron	Austria, Belgium, Bulgaria, Cyprus, Czech Republic, Germany, Estonia, Greece, Spain, Finland, France, Croatia, Hungary, Ireland, Italy, Lithuania, Latvia, Luxembourg, Netherlands, Poland, Portugal, Romania, Slovenia, Slovakia	Cereals, Wheat, Spring Barley, Winter barley, Oats, Corn (maize)	2002
glufosinate-ammonium	NA	Rapeseed, Corn (maize), Potatoes, Soybean	1982
ametryne	Australia	Fruit, Oranges, Lime, Banana and Plantain, Corn (maize), Potatoes, Sugar beets	1964
methabenzthiazuron	Australia	Cereals, Beans, Onions	1968
procarbazone-Na	United Kingdom, Belarus, Bulgaria, Cyprus, Czech Republic, Germany, Estonia, Greece, Spain, Finland, France, Ireland, Italy, Luxembourg, Latvia, Poland, Portugal, Romania, Sweden	Winter wheat, Spring wheat, Durum wheat, Triticale	2000
cinosulfuron	NA	Rice	1990
chloridazon/pyrazon	Belarus, Czech Republic, Spain, France, Croatia, Hungary, Italy, Netherlands, Poland, Romania, Slovakia, Australia	Sugar beets, Onions, Gardens	1964
imazosulfuron	Italy	Turf, Rice, Tomatoes, Cereals, Wheat, Spring Barley, Winter barley, Triticale	1994
MCPB	United Kingdom, Austria, Belarus, Czech Republic, Estonia, France, Hungary, Ireland, Lithuania, Luxembourg, Latvia, Poland, Romania, Slovakia	Pastures, Clover, Peas, Cereals	1960
triclopyr	United Kingdom, Austria, Belarus, Cyprus, Czech Republic, Germany, Greece, Spain, France, Ireland, Italy, Luxembourg, Netherlands, Poland, Portugal, Romania, Slovakia	Rangeland, Roadsides, Industrial sites, Turf, Rice	1979
pyriminobac-methyl	NA	Rice Paddy Levee	1996
metamifop	NA	Cereals, Rice, Turf	2002
flucetosulfuron	Japan, South Korea	Rice, Cereals, Wheat, Spring Barley, Winter barley	2003
oxyfluorfen	United Kingdom, Bulgaria, Cyprus, Greece, Spain, Croatia, Italy, Malta, Poland, Portugal, Romania	Sugarcane for sugar, Vegetables, Peas, Cabbages, Fruit, Almonds, Cotton, Gardens	1976
prosulfocarb	United Kingdom, Austria, Belgium, Bulgaria, Cyprus, Czech Republic, Denmark, Germany, Estonia, Greece, Spain, Finland, France, Croatia, Hungary, Ireland, Italy, Lithuania, Latvia, Luxembourg, Malta, Netherlands, Poland, Portugal, Romania, Sweden, Slovenia, Slovakia, Australia	Winter wheat, Winter barley, Potatoes	1988
flamprop-m	NA	Wheat	1974
MSMA	NA	Cotton, Turf	NA
DSMA	NA	Turf, Golf courses, Cotton, Roadsides	NA
prodiamine	NA	Turf, Gardens, Nurseries	1987
dithiopyr	Australia, United States	Gardens, Turf, Golf courses	1991
fluthiacet-methyl	NA	Corn (maize), Soybean	1999
pyraflufen-ethyl	United Kingdom, Austria, Belarus, Bulgaria, Czech Republic, Germany, Greece, Spain, France, Hungary, Ireland, Luxembourg, Netherlands, Poland, Portugal, Romania, Australia	Potatoes, Grapes, Turf	1999
S-metolachlor	United Kingdom, Australia	Corn (maize), Soybean, Beans, Peas, Potatoes, Sugar beets, Lupins, Sunflower, Orchards	1998
molinate	Spain, Australia	Rice Paddy Levee	1964
flumioxazin	United Kingdom, Austria, Belarus, Bulgaria, Czech Republic, Germany, Greece, France, Croatia, Hungary, Ireland, Latvia, Netherlands, Romania, Slovakia	Soybean, Peanut (groundnut), Vegetables, Fruit, Gardens, Forests, Aquatic	1994
dimethenamid	NA	Corn (maize), Rapeseed, Soybean, Grapes	1996
acetochlor	United States	Vegetables, Cabbages, Peas, Onions, Fruit, Oranges, Lime, Apples, Pears, Coffee, Corn (maize), Sugar beets, Sugarcane for sugar, Potatoes	1985
terbacil	Australia, United States	Sugarcane for sugar, Alfalfa, Fruit, Peaches, Pecan nut, Mint, Asparagus	1966
oxadiazon	Spain, Italy, Portugal, Australia, United States	Turf, Golf courses, Gardens, Roadsides, Grapes, Forests	1969
tebuthiuron	Australia, United States	Roadsides, Industrial sites	1975
ethofumesate	United Kingdom, Austria, Belgium, Bulgaria, Czech Republic, Denmark, Germany, Greece, Spain, Finland, France, Croatia, Hungary, Ireland, Italy, Luxembourg, Netherlands, Poland, Portugal, Romania, Sweden, Slovakia, Australia	Sugar beets, Onions, Carrots, Grass seed	1974
Indaziflam	Japan, Canada, United States, Indonesia, Argentina, Mexico, Philippines, Vietnam, Australia	Gardens, Turf, Golf courses, Oranges, Lime, Grapes, Tea, Coffee, Olive, Banana and Plantain	2010
