## Supplementary Methods for "Predicting global herbicide resistance hotspots using a 30-year-old database and machine-learning techniques": Supplementary Data 5.csv

imazethapyr	2
chlorimuron-ethyl	2
glyphosate	9
imazapyr	2
bispyribac-sodium	2
metsulfuron-methyl	2
diclosulam	2
flumetsulam	2
imazamox	2
iodosulfuron-methyl-Na	2
flucarbazone-Na	2
clodinafop-propargyl	1
diclofop-methyl	1
fenoxaprop-ethyl	1
pyroxsulam	2
haloxyfop-methyl	1
clethodim	1
2,4-D	4
dicamba	4
fluazifop-butyl	1
quizalofop-ethyl	1
sethoxydim	1
tralkoxydim	1
chlorsulfuron	2
triasulfuron	2
trifluralin	3
bensulfuron-methyl	2
metosulam	2
flamprop-methyl	0
flupropanate	0
dalapon	0
atrazine	5
mesosulfuron-methyl	2
tri-allate	15
paraquat	22
endothall	0
pinoxaden	0
rimsulfuron	2
foramsulfuron	2
simazine	5
propyzamide/pronamide	3
cyhalofop-butyl	1
profoxydim	1
diquat	22
clomazone	13
ethalfluralin	3
chlorpropham	23
metolachlor	15
sulfometuron-methyl	2
MCPA	4
diflufenican	12
tepraloxydim	1
amitrole	34
prometryne	5
sulfosulfuron	2
fluridone	12
isoxaflutole	27
mesotrione	27
tembotrione	27
pyrasulfotole	27
topramezone	27
isoproturon	5
nicosulfuron	2
metribuzin	5
metamitron	5
propaquizafop	1
flupyrsulfuron-methyl-Na	2
chlorotoluron	5
pendimethalin	3
florasulam	2
phenmedipham	5
desmedipham	5
lenacil	5
oxasulfuron	2
fomesafen	14
lactofen	14
sulfentrazone	14
imazaquin	2
cloransulam-methyl	2
pyrithiobac-sodium	2
butroxydim	1
pyrazosulfuron-ethyl	2
ethoxysulfuron	2
cyclosulfamuron	2
quinclorac	4
acifluorfen	14
flumiclorac-pentyl	14
saflufenacil	14
imazapic	2
bentazon	6
penoxsulam	2
trifloxysulfuron-Na	2
quinclorac (MOA in monocots)	29
diuron	5
linuron	5
imazamethabenz-methyl	2
thifensulfuron-methyl	2
ethametsulfuron-methyl	2
difenzoquat	0
tribenuron-methyl	2
fluroxypyr	4
clopyralid	4
picloram	4
dichlorprop	4
mecoprop	4
pyroxasulfone	15
hexazinone	5
monolinuron	5
prosulfuron	2
primisulfuron-methyl	2
bromoxynil	6
glyphosate-trimesium	2
halosulfuron-methyl	2
thiobencarb/benthiocarb	15
butachlor	15
carfentrazone-ethyl	14
pyribenzoxim	2
fluoroglycofen-ethyl	14
propanil	5
azimsulfuron	2
terbuthylazine	5
terbutryne	5
cyanazine	5
prometon	5
triflusulfuron-methyl	2
propoxycarbazone-Na	2
cycloxydim	1
flazasulfuron	2
thiencarbazone-methyl	2
aminopyralid	4
flufenacet	15
fenuron	5
amidosulfuron	2
tritosulfuron	2
glufosinate-ammonium	10
ametryne	5
methabenzthiazuron	5
procarbazone-Na	2
cinosulfuron	2
chloridazon/pyrazon	5
imazosulfuron	2
MCPB	4
triclopyr	4
pyriminobac-methyl	2
metamifop	1
flucetosulfuron	2
oxyfluorfen	14
prosulfocarb	15
flamprop-m	0
MSMA	0
DSMA	0
prodiamine	3
dithiopyr	3
fluthiacet-methyl	14
pyraflufen-ethyl	14
S-metolachlor	15
molinate	15
flumioxazin	14
dimethenamid	15
acetochlor	15
terbacil	5
oxadiazon	14
tebuthiuron	5
ethofumesate	15
Indaziflam	29
