## Supplementary Methods for "Predicting global herbicide resistance hotspots using a 30-year-old database and machine-learning techniques": Supplementary Data 7.csv

imazethapyr	1989
chlorimuron-ethyl	1986
glyphosate	1971
imazapyr	1985
bispyribac-sodium	1998
metsulfuron-methyl	1984
diclosulam	2000
flumetsulam	1994
imazamox	2001
iodosulfuron-methyl-Na	2000
flucarbazone-Na	2000
clodinafop-propargyl	1990
diclofop-methyl	1975
fenoxaprop-ethyl	1990
pyroxsulam	2007
haloxyfop-methyl	1993
clethodim	1987
2,4-D	1950
dicamba	1963
fluazifop-butyl	1983
quizalofop-ethyl	1984
sethoxydim	1983
tralkoxydim	1986
chlorsulfuron	1982
triasulfuron	1985
trifluralin	1961
bensulfuron-methyl	1985
metosulam	1994
flamprop-methyl	1978
flupropanate	1975
dalapon	1969
atrazine	1957
mesosulfuron-methyl	2001
tri-allate	1970
paraquat	1962
endothall	1952
pinoxaden	2006
rimsulfuron	1991
foramsulfuron	2001
simazine	1960
propyzamide/pronamide	1969
cyhalofop-butyl	1990
profoxydim	1998
diquat	1961
clomazone	1985
ethalfluralin	1975
chlorpropham	1951
metolachlor	1976
sulfometuron-methyl	1982
MCPA	1950
diflufenican	1985
tepraloxydim	1999
amitrole	1953
prometryne	1964
sulfosulfuron	1999
fluridone	1986
isoxaflutole	1998
mesotrione	2001
tembotrione	2007
pyrasulfotole	2004
topramezone	2006
isoproturon	1971
nicosulfuron	1990
metribuzin	1971
metamitron	1975
propaquizafop	1991
flupyrsulfuron-methyl-Na	1998
chlorotoluron	1994
pendimethalin	1974
florasulam	1999
phenmedipham	1967
desmedipham	1969
lenacil	1965
oxasulfuron	1996
fomesafen	1983
lactofen	1987
sulfentrazone	1991
imazaquin	1986
cloransulam-methyl	1998
pyrithiobac-sodium	1995
butroxydim	1995
pyrazosulfuron-ethyl	1990
ethoxysulfuron	1995
cyclosulfamuron	1997
quinclorac	1989
acifluorfen	1980
flumiclorac-pentyl	1995
saflufenacil	2008
imazapic	1996
bentazon	1972
penoxsulam	2004
trifloxysulfuron-Na	2003
quinclorac (MOA in monocots)	1989
diuron	1951
linuron	1965
imazamethabenz-methyl	1998
thifensulfuron-methyl	1988
ethametsulfuron-methyl	1989
difenzoquat	1975
tribenuron-methyl	1987
fluroxypyr	1985
clopyralid	1977
picloram	1963
dichlorprop	1961
mecoprop	1956
pyroxasulfone	2005
hexazinone	1975
monolinuron	1965
prosulfuron	1994
primisulfuron-methyl	1990
bromoxynil	1963
glyphosate-trimesium	1989
halosulfuron-methyl	1994
thiobencarb/benthiocarb	1969
butachlor	1970
carfentrazone-ethyl	1997
pyribenzoxim	1997
fluoroglycofen-ethyl	NA
propanil	1960
azimsulfuron	1995
terbuthylazine	1967
terbutryne	1966
cyanazine	1967
prometon	1962
triflusulfuron-methyl	1992
propoxycarbazone-Na	2000
cycloxydim	1989
flazasulfuron	1989
thiencarbazone-methyl	2008
aminopyralid	2005
flufenacet	1998
fenuron	1951
amidosulfuron	1992
tritosulfuron	2002
glufosinate-ammonium	1982
ametryne	1964
methabenzthiazuron	1968
procarbazone-Na	2000
cinosulfuron	1990
chloridazon/pyrazon	1964
imazosulfuron	1994
MCPB	1960
triclopyr	1979
pyriminobac-methyl	1996
metamifop	2002
flucetosulfuron	2003
oxyfluorfen	1976
prosulfocarb	1988
flamprop-m	1974
MSMA	NA
DSMA	NA
prodiamine	1987
dithiopyr	1991
fluthiacet-methyl	1999
pyraflufen-ethyl	1999
S-metolachlor	1998
molinate	1964
flumioxazin	1994
dimethenamid	1996
acetochlor	1985
terbacil	1966
oxadiazon	1969
tebuthiuron	1975
ethofumesate	1974
Indaziflam	2010
