## Supplementary Methods for "Predicting global herbicide resistance hotspots using a 30-year-old database and machine-learning techniques": Supplementary Data 8.csv

Alfalfa
Almonds
Apples	Fruit
Aquatic
Around Buildings
Asparagus	Vegetables
Banana and Plantain	Fruit
Beans
Blueberries	Fruit
Bushland Reserve
Cabbages	Vegetables
Canola	Rapeseed
Carrots	Vegetables
Cereals
Chesnut
Chickpea	Beans
Chicory	Vegetables
Clover
Coffee
Corn (maize)
Cotton
Cropland	Delete
Dates	Fruit
Durum wheat	Cereals
Endive	Vegetables
Faba beans	Beans
Fallow
Fencelines
Flax
Forests
Fruit
Gardens
Golf courses
Grapes	Fruit
Grass seed
Hazelnut (filbert)
Hops
Horseradish	Vegetables
Industrial sites	Around Buildings
Irrigation Channels
Kentucky bluegrass
Lentils	Beans
Lettuce	Vegetables
Lime	Fruit
Lupins	Beans
Mint
Mulberry	Fruit
Nurseries	Delete
Oats	Cereals
Oil Palm Nursery	Palm oil
Olive	Fruit
Onions	Vegetables
Oranges	Fruit
Orchards	Fruit
Palm oil
Pasture seed	Pastures
Pastures
Peaches	Fruit
Peanut (groundnut)
Pears	Fruit
Peas	Beans
Pecan nut
Pejibaye palm	Palm oil
Potatoes	Vegetables
Pumpkin and squash	Vegetables
Railways
Rangeland
Rapeseed
Rice
Rice Paddy Levee	Rice
Roadsides
Rubber
Sandalwood Plantation
Seed corn	Cereals
Sorghum	Cereals
sour	Delete
Soybean	Beans
Spring Barley	Cereals
Spring wheat	Cereals
Sugar beets
Sugarcane for sugar
Sunflower
Sweet corn	Cereals
Sweet potato	Vegetables
Taro	Vegetables
Tea
Tomatoes	Fruit
Triazine-tolerant canola	Rapeseed
Triticale	Cereals
Turf
Unspecified	Delete
Vegetables
Watermelon	Fruit
Wheat	Cereals
Winter barley	Cereals
Winter pulses	Beans
Winter wheat	Cereals
