## Supplementary Methods for "Predicting global herbicide resistance hotspots using a 30-year-old database and machine-learning techniques": Supplementary Data 9.csv

Alfalfa
Almonds
Apples
Aquatic
Around Buildings	Delete
Asparagus
Banana and Plantain
Beans	Delete
Blueberries
Bushland Reserve
Cabbages
Canola	Rapeseed
Carrots
Cereals	Delete
Chesnut
Chickpea
Chicory
Clover
Coffee
Corn (maize)
Cotton
Cropland	Delete
Dates
Durum wheat
Endive
Faba beans
Fallow
Fencelines
Flax
Forests
Fruit
Gardens
Golf courses
Grapes
Grass seed
Hazelnut (filbert)
Hops
Horseradish
Industrial sites
Irrigation Channels
Kentucky bluegrass
Lentils
Lettuce
Lime
Lupins
Mint
Mulberry
Nurseries	Delete
Oats
Oil Palm Nursery	Palm oil
Olive
Onions
Oranges
Orchards	Delete
Palm oil
Pasture seed	Pastures
Pastures
Peaches
Peanut (groundnut)
Pears
Peas
Pecan nut
Pejibaye palm	Palm oil
Potatoes
Pumpkin and squash
Railways
Rangeland
Rapeseed
Rice
Rice Paddy Levee	Rice
Roadsides
Rubber
Sandalwood Plantation
Seed corn
Sorghum
sour	Delete
Soybean
Spring Barley
Spring wheat	Wheat
Sugar beets
Sugarcane for sugar
Sunflower
Sweet corn
Sweet potato
Taro
Tea
Tomatoes
Triazine-tolerant canola	Rapeseed
Triticale
Turf
Unspecified	Delete
Vegetables	Delete
Watermelon
Wheat
Winter barley
Winter pulses	Delete
Winter wheat	Wheat
