## Supplementary Methods for "Predicting global herbicide resistance hotspots using a 30-year-old database and machine-learning techniques": Supplementary Data 11.csv

	Researchers	Resistance cases
Algeria	1	0
Argentina	192	28
Australia	95	154
Austria	1	4
Azerbaijan	1	0
Bahamas	2	0
Bangladesh	1	0
Belarus	2	0
Belgium	23	21
Bhutan	1	0
Bolivia	8	8
Brazil	280	53
Bulgaria	11	4
Cameroon	2	0
Canada	82	120
Chile	36	19
China	144	44
Colombia	53	12
Costa Rica	23	9
Cote D'Ivoire	4	0
Croatia	1	0
Cuba	3	0
Cyprus	1	2
Czech Republic	17	18
Denmark	9	10
Dominican Republic	1	0
Ecuador	15	1
Egypt	21	3
El Salvador	0	1
Estonia	1	0
Ethiopia	1	1
Fiji	3	1
Finland	3	2
France	47	61
Germany	70	32
Ghana	1	0
Greece	30	17
Guatemala	5	1
Honduras	7	1
Hungary	13	3
India	214	6
Indonesia	77	3
Iran	105	16
Iraq	3	0
Ireland	7	4
Israel	22	33
Italy	35	36
Japan	29	37
Jordan	4	1
Kazakhstan	1	1
Kenya	6	1
North Korea	2	0
Latvia	1	2
Lebanon	3	0
Lithuania	3	1
Luxembourg	1	0
Malaysia	39	20
Mali	2	0
Mexico	53	12
Micronesia	1	0
Moldova	1	0
Mongolia	2	0
Morocco	2	0
Myanmar	2	0
Namibia	1	0
Nepal	4	0
Netherlands	16	9
New Zealand	19	22
Nicaragua	1	1
Nigeria	13	0
Norway	6	11
Pakistan	13	1
Palau	3	0
Panama	5	1
Papua New Guinea	1	0
Paraguay	20	5
Peru	10	0
Philippines	20	2
Poland	26	25
Portugal	13	5
Romania	5	0
Russia	5	1
Saudi Arabia	6	1
Senegal	2	0
Serbia	8	5
Sierra Leone	1	0
Singapore	6	0
Slovenia	2	1
South Africa	39	12
South Korea	15	15
Spain	64	41
Sri Lanka	19	2
Sudan	4	0
Suriname	1	0
Swaziland	1	0
Sweden	7	11
Switzerland	18	18
Syria	3	3
Taiwan	4	1
Tanzania	2	0
Thailand	14	4
Togo	1	0
Tunisia	6	1
Turkey	60	14
Uganda	3	0
Ukraine	5	2
United Arab Emirates	3	0
United Kingdom	81	25
United States	677	584
Uruguay	19	2
Venezuela	24	10
Vietnam	16	0
Zambia	1	0
Zimbabwe	2	0
