## Supplementary Methods for "Predicting global herbicide resistance hotspots using a 30-year-old database and machine-learning techniques": Supplementary Data 16.csv

	x
1	Lolium rigidum
2	Avena sterilis
3	Avena fatua
4	Sagittaria montevidensis
5	Cyperus difformis
6	Sisymbrium orientale
7	Damasonium minus
8	Sinapis arvensis
9	Phalaris paradoxa
10	Fumaria densiflora
11	Hordeum murinum ssp. leporinum
12	Echinochloa colona
13	Urochloa panicoides
14	Chloris truncata
15	Conyza bonariensis
16	Raphanus raphanistrum
17	Sonchus oleraceus
18	Chloris virgata
19	Poa annua
20	Avena sterilis ssp. ludoviciana
21	Echinochloa crus-galli var. crus-galli
22	Rapistrum rugosum
23	Polygonum convolvulus (=Fallopia convolvulus)
24	Sisymbrium thellungii
25	Brachiaria eruciformis
26	Solanum nigrum
27	Eleusine indica
28	Gamochaeta pensylvanica
29	Conyza sumatrensis
30	Sorghum halepense
31	Hordeum murinum ssp. glaucum
32	Digitaria sanguinalis
33	Lactuca serriola
34	Echium plantagineum
35	Mesembryanthemum crystallinum
36	Bromus diandrus
37	Bromus diandrus ssp. rigidus (=B. rigidus)
38	Galium tricornutum
39	Arctotheca calendula
40	Vulpia bromoides
41	Phalaris minor
42	Brassica tournefortii
43	Bromus rubens
44	Ehrharta longiflora
45	Tridax procumbens
46	Amaranthus hybridus (syn: quitensis)
47	Lolium perenne ssp. multiflorum
48	Lolium perenne
49	Raphanus sativus
50	Brassica rapa (=B. campestris)
51	Hirschfeldia incana
52	Amaranthus palmeri
53	Bromus catharticus
54	Carduus acanthoides
55	Sporobolus fertilis
56	Nassella trichotoma
57	Chenopodium album
58	Epilobium ciliatum
59	Polygonum aviculare
60	Conyza canadensis
61	Alopecurus myosuroides
62	Matricaria recutita (= M. chamomilla)
63	Stellaria media
64	Papaver rhoeas
65	Euphorbia heterophylla
66	Bidens subalternans
67	Echinochloa crus-pavonis
68	Fimbristylis miliacea
69	Digitaria ciliaris
70	Parthenium hysterophorus
71	Amaranthus retroflexus
72	Amaranthus viridis
73	Ageratum conyzoides
74	Cyperus iria
75	Chloris elata
76	Setaria viridis
77	Galium spurium
78	Sonchus asper
79	Thlaspi arvense
80	Capsella bursa-pastoris
81	Vaccaria hispanica
82	Polygonum lapathifolium
83	Daucus carota
84	Ambrosia artemisiifolia
85	Chenopodium album var. striatum (=C. strictum var. glaucophyllum)
86	Setaria pumila (=S. glauca)
87	Panicum capillare
88	Lepidium virginicum
89	Cynosurus echinatus
90	Schoenoplectus mucronatus (=Scirpus mucronatus)
91	Anthemis cotula
92	Silene gallica
93	Galium aparine
94	Youngia japonica
95	Acalypha australis
96	Leptochloa chinensis
97	Vicia sativa
98	Ischaemum rugosum
99	Paspalum paniculatum
100	Bromus sterilis
101	Tripleurospermum perforatum (=T. inodorum)
102	Arenaria serpyllifolia
103	Amaranthus blitum (ssp. oleraceus)
104	Polygonum hydropiper
105	Helianthus annuus
106	Poa trivialis
107	Rumex obtusifolius
108	Cirsium arvense
109	Limnocharis flava
110	Brachypodium distachyon
111	Polypogon monspeliensis
112	Amaranthus blitoides
113	Lindernia micrantha
114	Schoenoplectus juncoides
115	Cyperus brevifolius
116	Convolvulus arvensis
117	Xanthium strumarium
118	Sagittaria guayanensis
119	Aster squamatus
120	Carduus nutans
121	Nassella neesiana
122	Carduus pycnocephalus
123	Soliva sessilis
124	Solanum americanum
125	Picris hieracioides
126	Plantago lanceolata
127	Blyxa aubertii
128	Amaranthus cruentus
129	Setaria verticillata
130	Bromus madritensis
131	Cyperus compressus
132	Cyperus esculentus
133	Digitaria ischaemum
134	Leptochloa fusca spp. fasicularis
135	Chamaesyce maculata
136	Commelina diffusa
137	Datura stramonium
138	Bromus secalinus
139	Rottboellia cochinchinensis (=R. exaltata)
140	Abutilon theophrasti
141	Amaranthus spinosus
142	Centaurea solstitialis
