## Supplementary Methods for "Predicting global herbicide resistance hotspots using a 30-year-old database and machine-learning techniques": Supplementary Data 17.csv

	New South Wales	Queensland	South Australia	Victoria	Western Australia
Alfalfa	1	1	1	1	1	Agrifutures
Almonds	1	1	1	1	0	Agrifutures
Apples	1	1	1	1	1	Agrifutures
Around Buildings	1	1	1	1	1	Assumed
Asparagus	1	1	0	1	1	Asparagus.com.au
Banana and Plantain	1	1	0	0	1	Plant health australia
Beans
Bushland Reserve	1	1	1	1	1	Bush heritage Australia
Canola	1	1	1	1	1	AHDB
Cereals
Chesnut	1	0	1	1	1	Australian Chestnuts
Chickpea	1	1	1	1	1	Pulse australia
Chicory	1	0	1	1	1	Li et al. 2010
Clover	1	1	1	1	1	Australian Government Department of Health
Coffee	1	1	0	0	0	Agrifutures
Corn (maize)	1	1	1	1	1
Cotton	1	1	0	1	0	Plant health australia
Cropland
Dates	0	0	1	0	0	Agrifutures
Durum wheat	1	1	1	1	1	DPI NSW
Faba beans	1	1	1	1	1	Agrifutures
Fallow
Fencelines	1	1	1	1	1	Assumed
Flax	1	1	1	1	0	Fulwood 2020; Groundcover
Golf courses	1	1	1	1	1	Assumed
Grapes	1	1	1	1	1	Plant health australia
Hazelnut (filbert)	1	0	0	1	0	Plant health australia
Hops	1	0	0	1	1	NSW Dept of Primary indistries
Industrial sites	1	1	1	1	1	Assumed
Irrigation Channels	1	1	1	1	1	Assumed
Kentucky bluegrass
Lentils	1	0	1	1	1	Pulse australia
Lupins	1	0	1	1	1	Agrifutures
Oats	1	1	1	1	1	aegic
Olive	1	1	1	1	1	Agrifutures
Onions	1	1	1	1	1	Plant health australia
Oranges	1	1	1	1	1	USDA Australia Citrus annual
Orchards
Pasture seed
Pastures
Peaches	1	1	1	1	1	Agrifutures
Peanut (groundnut)	1	1	0	0	0	Peanut company of Australia
Pears	1	1	1	1	1	Plant health australia
Peas	1	1	1	1	1	Orchardtech
Potatoes	1	1	1	1	1	Plant health australia
Railways	1	1	1	1	1	Assumed
Rapeseed	1	1	1	1	1	AHDB
Rice	1	1	0	0	0	Plant health australia
Roadsides	1	1	1	1	1	Assumed
Sandalwood Plantation	1	1	1	1	1	Agrifutures
Seed corn	1	1	1	1	1
Sorghum	1	1	0	0	1	DPI NSW
Soybean	1	1	0	1	0	Agrifutures
Spring Barley	1	1	1	1	1
Sugar beets
Sugarcane for sugar	1	1	0	0	0	Plant health australia
Sunflower	1	1	1	1	0	Agrifutures
Sweet corn
Sweet potato	1	1	0	0	1	Plant health australia
Tomatoes	1	1	1	1	1	Agrifutures
Triazine-tolerant canola	1	1	1	1	1
Turf
Vegetables
Watermelon	1	1	1	1	1	Orchardtech
Wheat	1	1	1	1	1	DAFF
Winter pulses
